# FAMSA2 enables accurate multiple sequence alignment at protein-universe scale

**DOI:** 10.1101/2025.07.15.664876

**Authors:** Adam Gudyś, Andrzej Zielezinski, Cedric Notredame, Sebastian Deorowicz

## Abstract

We introduce FAMSA2, an algorithm that produces high-accuracy multiple protein sequence alignments with unprecedented speed. Across structural, phylogenetic, and functional benchmarks, FAMSA2 matches or exceeds the accuracy of state-of-the-art tools while running up to 400 times faster and outperforming the fastest existing aligners. The ability of FAMSA2 to process 12 million sequences in 40 minutes on a 64 GB RAM workstation enables evolutionary and structural analyses at previously unattainable scales.
