## Extended Data Table 1 for "FAMSA2 enables accurate multiple sequence alignment at protein-universe scale"

### Sheet: Sheet1
Tool	extHomFam (Fig. 2a,b)			Homologous sequences (Fig. 2c)		Homologous and non-homologous sequences (Fig. 2d)		AlphaFold Clusters (Fig. 2e)	Simulated MSA (Fig. 2f)			Tree agreement (Fig. 2g)		Active sites (Fig. 2h)	Average Rank
	SP [%]	TC [%]	Time [hours]	SP [%]	TC [%]	SP [%]	TC [%]	LDDT [0-1]	SP [%]	TC [%]	Expansion [0-inf], 1=perfect	SP [%]	Tree agreement [%]	Entropy [0-inf]
Clustal Omega	63.8	46.9	170.746	50	28.5	-	-	0.4835	75.9334	26.1517	2.21161	49.5	23	0.4015	6.64286
MAFFT DPPartTree	62.9	44.3	202.966	51.33	28.48	-	-	0.3912	91.1607	40.5966	4.00701	50.6	35.5	0.2096	6.5
Kalign	61.9	43.2	1.14247	48.64	26.96	1.48	0.14	0.4615	89.6798	22.1532	3.01218	47.9	35.1	0.3768	6.42857
T-Coffee regressive	78.1	61.2	886.977	68.39	47.63	-	-	0.3961	95.6658	37.2026	6.17562	69.9	35.5	0.1657	5
Muscle5	75.7	59.4	315.663	66.93	46.41	-	-	0.4308	99.2337	37.3043	1.60967	66.6	41	0.1198	4.85714
FAMSA2 medoid tree	76.5	58.5	0.789947	68.83	44.63	30.87	14.21	0.4994	99.2481	40.8799	1.04778	69.2	40.1	0.1905	3.28571
FAMSA	78.1	60.1	31.9612	69.97	46.15	44.89	21.23	0.5076	99.3669	46.8742	0.900252	69.1	41.9	0.1669	2.64286
FAMSA2	79.6	61.8	14.9553	72.05	48.11	59.72	34.88	0.5096	99.3871	47.5259	0.8981	71.3	42.1	0.1491	1.35714
